# Integrated single-cell and spatial transcriptomic analyses unravel the heterogeneity of the prostate tumor microenvironment

**DOI:** 10.1101/2022.03.18.484781

**Authors:** Taghreed Hirz, Shenglin Mei, Hirak Sarkar, Youmna Kfoury, Shulin Wu, Bronte M. Verhoeven, Alexander O. Subtelny, Dimitar V. Zlatev, Matthew W. Wszolek, Keyan Salari, Evan Murray, Fei Chen, Evan Z. Macosko, Chin-Lee Wu, David T. Scadden, Douglas M. Dahl, Ninib Baryawno, Philip J. Saylor, Peter V. Kharchenko, David B. Sykes

## Abstract

The treatment of primary prostate cancer delicately balances an active surveillance approach for low-risk disease with multimodal treatment including surgery, radiation therapy, and hormonal therapy for high-risk disease. Recurrence and development of metastatic disease remains a clinical problem, without a clear understanding of what drives immune escape and tumor progression. Here, we sought to comprehensively describe the tumor microenvironment of localized prostate cancer contrasting this with adjacent normal samples and healthy controls. We performed single-cell RNA sequencing and high-resolution spatial transcriptomic analysis. This revealed tumor context dependent changes in gene expression. Our data point towards an immune suppressive tumor microenvironment associated with suppressive myeloid populations and exhausted T-cells, in addition to high stromal angiogenic activity. We inferred cell-to-cell relationships at an unprecedented scale for ligand-receptor interactions within undissociated tissue sections. Our work provides a highly detailed and comprehensive resource of the prostate tumor microenvironment as well as tumor-stromal cell interactions.

**Highlights:**

- Characterization of prostate cancer by combined scRNA-seq and spatial transcriptomic analysis
- Primary prostate cancer establishes a suppressive immune microenvironment
- The prostate tumor microenvironment exhibits a high angiogenic gene expression pattern
- A new computational analysis pipeline to deconvolute context-specific differential gene expression
