## Supplementary material for "Integrated single-cell and spatial transcriptomic analyses unravel the heterogeneity of the prostate tumor microenvironment": Table S3-Gene-list-cell-annotation

### Sheet: Sheet1
Table S3. Gene list used for cell annotations.
Mast cells	TPSAB1	CPA3	HPGDS	RGS13	IL1RL1	KIT	GATA2	FOSB	RP11-354E11.2	VWA5A	SLC18A2
	HDC	CAPG	TPSAB1	CPA3
Endothelial cells	RAMP2	TM4SF1	RNASE1	EGFL7	RAMP3	PLVAP	AQP1	ECSCR	FKBP1A	AC011526.1
	EMP1	DARC	VWF	EMCN
Pericytes	RGS5	ACTA2	MYH11	MT1M	FRZB	MT1A	NDUFA4L2	PPP1R14A	MYLK	PHLDA1
Fibroblasts	DCN	LUM	PTN	IGF1	APOD	COL1A2	FBLN1	MEG3	CXCL12
PDC	IRF7	IRF4	LILRA4	PPP1R14B	SOX4	TSPAN13	KIAA0226	PTCRA	RAB11FIP1	CXCR3	IL3RA
B cells	MS4A1	CD79B	BTG1	VPREB3	BANK1	CD79A	IGLL5	MS4A1	CD79B	BTG1	VPREB3
	BANK1	CD79A	IGLL5	MS4A1
Plasma cells	SEC11C	XBP1	PRDX4	SPCS2	SSR3	SDF2L1	C19orf10	MANF	TMEM258	DNAJB9
Macrophage	C1QA	C1QC	C1QB	GPR34	CSF1R	MS4A4A
Monocytes	S100A9	FCN1	S100A8	CSTA	EREG	NEAT1	TKT	THBS1	VCAN	TSPO	CSTA	LYZ
mDC	CD1C	PKIB	INSIG1	CLEC10A	C15orf48	PPA1
NK	NKG7	GNLY	KLRD1	KLRB1	FGFBP2	PRF1	NKG7	GNLY	KLRD1	KLRB1
	FGFBP2	PRF1	NKG7
CTL	CD8A	CD8B	GZMH	GZMA	PTPRC
Naive Th	CCR7	SELL
Th1	CD4	IL2	TNF
Treg	TIGIT	CTLA4	SOD1	TNFRSF4	TNFRSF18	RTKN2	FOXP3	TIGIT	CTLA4
Epithelial Club	SCGB1A3	WFDC2	LCN2	MMP7	KRT4	TACSTD2	SCGB3A1
Epithelial Hillock	KRT13	S100A16	S100A14	KRT19
Epithelial Basal	TP63	KRT14	KRT5
Epithelial Luminal	KLK4	KLK3	KLK2	ACPP	AR
Tumor	AMACR	CACNA1D	PCA3	ERG	FABP5	COL9A2	GCNT1	PHGR1
Th17	IL17A	IL17F	RORC	CD4	CCL20	CCR6	RORA
CD8+ effector	CD8A	CD8B	IFNG	GZMK
CD56bright NK	KLRC1	CD44	COTL1	XCL1	XCL2	TBX21	EOMES
CD56dim NK	GZMB	FGFBP2	PRF1	FCGR3A	TBX21
NKT	CD44	CD8A	CD3D	NKG7
