## Supplementary material for "Integrated single-cell and spatial transcriptomic analyses unravel the heterogeneity of the prostate tumor microenvironment": Table S4-Gene list_ gene signatures

### Sheet: Gene Signatures
Table S4: signature gene lists
M1		M2		NK & T-cell exhaustion		Angiogenesis			Antigen Presenting		MDSC		EMT		Inflammatory		T cell cytotoxicity		NK cell cytotoxicity		Treg activity				Monocytes and Macropahge signature (GSE5099)					B-cell activity
iNOS		ARG1/2 (Arginase)		TOX		ACVRL1	SEMA5A		HLA-DMA		CEBPB		COL5A2		ATF3		GZMA		GZMA		NT5E				EREG	KCNN4	ABCA1	FRMD4B		AKNA
IL12		IL10		NR4A1		JAG1	RAMP2		HLA-DMB		IL10		ECM1		BCL2A1		GZMB		GZMB		LAYN				FCN1	CYTIP	ALDH1A1	ATP6V0E2		ARHGAP25
CD64 (FcγR1A)		CD32		NR4A2		ANGPT1	CIB1		HLA-DOA		NOS2		FSTL1		CCL20		GZMM		GZMM		ENTPD1				FYN	DUSP1	PER3	CRTAP		CCL21
CD64 (FcγR1B)		CD163		NR4A3		ANGPT2	ESM1		HLA-DOB		RORC		MMP1		CXCL2		GZMK		GZMK		CTLA4				MARCKSL1	CCR5	SPP1	SLCO2B1		CD180
CD64 (FcγR1C)		CD23 (FCER2)		PDCD1		CD34	JMJD6		HLA-DPA1		S100A8		MMP2		DUSP2		GZMH		GZMH		TNFRSF18				APOBEC3A	ORAI2	C1QA	SDS		CD2
CD80 (B7-1)		CD200R1		CTLA4		CDC42	HEY1		HLA-DPB1		SOCS1		TAGLN		EREG		PRF1		PRF1		IL2RA				FRY	DDX21	LILRB5	MSR1		CD27
CXCR10		PD-L2 (PDCD1LG2)		TIGIT		MAPK14	ADGRA2		HLA-DQA1		SOCS3		VIM		IL1B		CD8A				LAG3				DUSP6	MICALL2	LGALS3BP	CTSF		CD37
IL23		PD-L1 (CD274)		HAVCR2		TYMP	GREM1		HLA-DQA2		TGFB1		SERPINH1		PDE4B		CD8B				TGFB1				CCR7	FUBP1	FOLR2	SLC38A6		CD38
CXCL9		MARCO		LAG3		EDN1	SRPX2		HLA-DQB1		ILB		COL1A1		PTGS2						TNFRSF4				CLEC5A	DNAJB5	CTSD	HEXB		CLEC17A
CXCL10		CSF1R		BTLA		EFNB2	SOX18		HLA-DQB2		IL6		FN1		PTX3						FOXP3				ALCAM	DGKA	PLTP	TMEM251		CLEC9A
CXCL11		CD206 (MRC1)		CD244		EGR3	PARVA		HLA-DRA		CSF2		TNC		TNF						LGALS1				S100A12	TCIRG1	EPAS1	CD209		CLECL1
CD86 (B7-2)		Il1RA (IL1RN)		TBX21		EPHB4	RNF213		HLA-DRB1		CSF1		HTRA1		TNFAIP3						IL10				SLC7A11	EMP3	OSBPL1A	RHOBTB1		FAIM3
IL1A		Il1R2		EOMES		PTK2B	E2F8		HLA-DRB3		IDO		CD44		IL6						BTLA				LAMP3	RBM14	PIK3IP1	DBP		FAM65B
IL1B		IL4R		BLIMP1		FGF2	RSPO3		HLA-DRB4		FLT3LG		S100A4		G0S2						ICOS				OLR1	S100A10	CD59	PDK3		GIMAP4
IL6		CCL4		NFAT		FGFR1	OTULIN		HLA-DRB5		ARG1		MYL9		S100A8						TIGIT				IER5	HOMER2	KCNMA1	DYRK4		MAP4K1
TNFa		CCL13		BATF		VEGFD	E2F7		CD74		PTGS2		ACTG2		IL8						TNFRSF9				ARAP3	QPCT	GNPDA1	BLVRB		PAX5
MHCII		CCL20		VHL		FOXC2	CCBE1				VEGFA		ACTA2		IL1RN						CD70				CCR2	UCK2	SUCLG2	HTR2B		TNFRSF17
CCL5		CCL17		FOXO		FLT1	BMPER				TNFA		MYH11		TREM1						IKZF2				PDLIM7	NR4A3	ITSN1	CACNA2D3		TRAF3IP3
IRF5		CCL18		FOXP1		FLT4	NRARP				S100A9		ERG		OSM										VDR	AQP9	CD28	DENND2D
IRF1		CCL22		ENTPD1		FN1	TNFAIP6				CYBB		CDH2		NLRP3										FLNA	DUSP2	TLR7	HS3ST2
CD40		CCL24		CXCL13		GPLD1	VCAN				NCF1		HIF1A		IL10										TREM1	HMGCR	PLD3	MGST2
IDO1		LYVE1		MYO1E		NR4A1	SPP1				NCF4		TGFBR1		AQP9										CD101	FHOD1	SIGLEC1	TIMP2
KYNU		VEGFA		PRDM1		ID1	CCND2				CSF3R		SDC1												APOBR	SLC16A6	ABCG1	DISC1
CCR7		VEGFB		WARS		ITGA5	PIK3R1				IL8		ENOPH1												CST6	RASAL1	ACP5	NDRG3
		VEGFC		CREM		ITGAV	STC1				MNDA		CAMK2N1												RNF24	PTPRE	PRKACB	TRIM32
		VEGFD		PRDM1		ITGB1	JAG2				LYZ		EMP3												ETV6	S100P	IDH1	WWP1
		EGF		LAYN		KDR					NCF2		MKI67												ORMDL2	DUSP5	SLC22A18	IRF8
		Cathepsin A (CTSA)		PHLDA1		LOXL2					SELL		ITGAM												STK17B	PPM1F	MRC1	PLD1
		CTSB		SNAP47		MMP14					ICAM1		ANXA5												HDGFRP3	OLFM1	TNFRSF21	VWA5A
		CSTC		CD38		NOTCH1					CD63		BMP1												TES	CAPN2	ATP8A1	STARD13
		CTSD		MYO7A		PDGFA					CD274		CHD11												PNP	RNF41	GYPC	AP1B1
		TGFB1		PARK7		PDGFRB					OLR1		FAP												PPBP	HMGN4	ABCC5	GDF15
		TGFB2				PGF							LEF1												BTG2	HIST1H2BK	RNASET2
		TGFB3				PIK3CA							IGFBP4												TRAF1	REL	GATM
		MMP14				PTGS2							BGN												CFP	DIAPH1	EPHX1
		MMP19				PTK2							TWIST1												PLP2	ARNTL	HGF
		MMP9				ROBO1							MCM7												CST7	HMGCS1	VAT1
		CLEC7A				SHC1							PRRX1												DSE	IRAK3	DNASE2
		WNT7b				SRF							COL3A1												VCAN	LST1	CTSA
		FASL				TAL1							COL1A2												LRP8	HCP5	WLS
		TNFSF12				TDGF1							POSTN												PLAC8	CD58	BDH2
		TNFSF8				TEK							DCN												NRGN	PITPNM1	BLNK
		CD276 (B7-H3)				VAV2							FBN1												SNORA64	ACVR2A	ACY1
		VTCN1 (BH-H4)				VEGFA							SNAI2												HIST2H2BE	SLC39A8	ITGB5
		MSR1 (CD204)				VEGFC							PDGFRB												CRIP1	SEPP1	NUPR1
		FN1				FGF18							SPARC												CGGBP1	IGF1	FXYD6
		IRF4				NRP1							INHBA												MSC	APOE	C14orf159
													COL6A2												EMR2	HEXA	MFHAS1
													TNFAIP6												IL3RA	CPM	TCN2
													GREM1												IDO1	SDC3	MAF
													CDH11												NETO2	TMEM135	F13A1
													SPOCK1												NAB1	SCARB1	RAD51AP1
													COPZ2												PF4	AKR1B1	MS4A6A
													THY1												GNG11	TSPAN4	GM2A
													PCOLCE												S100A6	CXCL12	IGFBP4
													PDGFRD												S100A8	APOC1	SCPEP1
