## Supplementary material for "Integrated single-cell and spatial transcriptomic analyses unravel the heterogeneity of the prostate tumor microenvironment": Table S1-Patient-clinical-characterisation

### Sheet: Prostatectomy cases
Table S1: Patients_ clinical characterisation
fname	Tumor	Adj-normal	grade	Gleason	Grade Group	Path Stage	Margin	Age	PSA pre-op	MRI.data..if.done.	PSA after surgery	Race	Comorbidities	BMI
PCA3	Y	Y	low_grade	3+4=7	2	pT2a	neg	69	2.16	1.0 cm PI-RADS 4 right posterior mid near apex	PSA 0.05 in 03/2021	White	HTN, HL	27
PCA4	Y	Y	high_grade	4+5=9	5	pT3a	neg	71	4.86	1.3 cm PI-RADS 5 left mid posterolateral peripheral	PSA <0.10 in 01/2021	White	HTN, HL	33.2
PCA5	Y	Y	low_grade	4+3=7	3	pT3a	neg	68	12.35	2.0 cm lesion anterior/left paramedian apical	PSA <0.02 in 10/2019	White	HTN, HL	32.9
PCA6	Y	Y	high_grade	3+5=8	4	pT3a	neg	57	8.37	No MRI	PSA <0.1 in 01/2019	White	None	28.6
PCA7	Y	N	high_grade	5+5=10	5	pT3b N1	pos	53	6.6	3.6 cm PI-RADS 5 bilateral posterior peripheral	Salvage RT/ADT, bone mets, 6 cycles docetaxel, CRPC, PSA 21.6 in 5/2021	White	None	30
PCA8	Y	N	high_grade	4+4=8	4	pT2c	neg	66	28.51	2.9 cm PI-RADS 5 right transitional zone mid to apex	Bone met x1, ADT since 4/2019, PSA <0.03 on ADT 5/2021	White	DM2, HL	27.4
PCA9	Y	Y	low_grade	4+3=7	3	pT2c	neg	65	3.2	1.8 cm PI-RADS 5 left posteroir peripheral mid/apex	PSA <0.04 as of 05/2020	White	HL	33.4
PCA10	Y	N	low_grade	3+3=6	1	pT3a	neg	46	3.14	1.3 cm PI-RADS 2 midline anterior	PSA 0.02 in 11/2020	White	HTN, HL	28.1
PCA11	Y	Y	low_grade	3+4=7	2	pT2c	neg	71	10.31	2.1 cm PI-RADS 5 left apex lateral peripheral	PSA 0.18 in 8/2020	White	HL	29.8
PCA12	Y	Y	low_grade	3+3=6	1	pT2 N0	neg	54	4.1	1.3 cm PIRADS 4 left posterior peripheral	PSA 0.06 in 9/2019	White	None	27.8
PCA15	Y	Y	low_grade	3+4=7	2	pT2 N0	neg	71	5.83	1.0 cm PI-RADS 4 right lateral apical peripheral	PSA <0.03 in 1/2022	White	HTN, HL	27.2
PCA16	Y	N	high_grade	4+5=9	5	pT3a N1	neg	61	4.88	No mpMRI evidence of prostate cancer	PSA 0.022 in 10/2020	White	HL	25.8
PCA17	Y	Y	low_grade	3+3=6	1	pT2 N0	neg	65	3.01	No mpMRI evidence of prostate cancer	PSA <0.10 in 10/2019	White	HTN	26.5
PCA18	Y	Y	low_grade	3+3=6	1	pT2 N0	neg	59	3.67	Sub-cm focus right mid gland PI-RADS 4	PSA 0.23 in 4/2021	White	HL	25.8
PCA19	Y	Y	high_grade	5+3=8	4	pT3b N1	neg	59	12.66	Diffuse T2 hypointensity transitional zone. Preop bicalut.	PSA relapse, salvage ADT/RT, PSA <0.10 in 5/2021	White	HTN, HL	30.6
PCA20	Y	Y	low_grade	3+4=7	2	pT2 Nx	neg	61	5.17	1.3 cm PIRADS 4 right posterolateral	PSA <0.10 in 06/2019	White	None	28
PCA21	Y	Y	low_grade	3+4=7	2	pT3a N0	neg	73	7.6	1.3 cm PI-RADS 4 posterolateral left periph	PSA <0.03 in 11/2020	White	None	26.5
PCA22	Y	Y	high_grade	4+5=9	5	pT3b N0	neg	63	5.16	8 mm PIRADS 4 right mid posterior	PSA <0.10 in 4/2021	Hispanic	HTN	23.4
PCA24	N	Y	low_grade	3+3=6	1	pT2 N0	neg	61	9.77	0.9 & 0.5 cm PI-RADS 4 lesions x2	PSA <0.06 in 2/2021	White	HTN, HL	30.9
	Key
	HTN = hypertension
	HL = hyperlipidemia
	DM2 = type 2 diabetes

### Sheet: Cystoprostatectomy cases
fname	Age	Treatment history	Cystoprostatectomy surgical pathology	Race	Comorbidities	BMI
Autopsy	59	Afatinib (Partial Response for 8 years) Osimertinib (Stable Disease) – 1.5 years Proton SRS – Right frontal Metastasis SBRT - Right Lung Carboplatin/Pemetrexed/ Osimertinib (4 Cycles) Osimertinib (single agent) – 5 Months SRS -Left Precentral Erlotinib (1 month prior to death)
Healthy-1	72	Gemcitabine/cisplatin x4 preoperatively	ypT0N0 (14 sampled nodes)	White	HTN	24.3
Healthy-2	73	Prior intravesical BCG 6/2019	CIS in bladder, note of necrotizing granulomatous prosatitis	White	HTN, HL, DM2	32.6
Healthy-3	55	Prior intravesical BCG 1/2019 and intravesical gemcitabine	ypTisN0 (8 sampled nodes), margins neg; benign prostate with granulomatous prostatitis	White	None	22.3
Healthy-4	72	Gemcitabine/cisplatin x4 preoperatively	ypTaN0 (23 sampled nodes), small focus of incidentally discovered Gleason 3+3=6 pT2	White	HL	26.4
Autopsy is not from a cystoprostatectomy case

### Sheet: Cases for Slide-seq
fname	Date.of.surgery	Age	Treatment history	Cystoprostatectomy surgical pathology	Race	Comorbidities	BMI
Healthy-2	2020-07-02	73	Prior intravesical BCG 6/2019	CIS in bladder, note of necrotizing granulomatous prosatitis	White	HTN, HL, DM2	32.6
Healthy-4	2020-08-18	72	Gemcitabine/cisplatin x4 preoperatively	ypTaN0 (23 sampled nodes), small focus of incidentally discovered Gleason 3+3=6 pT2	White	HL	26.4
fname	Tumor	Adj-normal	Gleason
Tumor-HG	Y	Y	5+4
Tumor-LG	Y	Y	4+3
