## Supplementary material for "Integrated single-cell and spatial transcriptomic analyses unravel the heterogeneity of the prostate tumor microenvironment": Table S2-Data quality

### Sheet: map quality
Table S2: 10X data quality
name	Estimated.Number.of.Cells	Mean.Reads.per.Cell	Median.Genes.per.Cell	Number.of.Reads	Total.Genes.Detected	Median.UMI.Counts.per.Cell	Sequencing.Saturation
Healthy-1	9353	2518	377	23555574	19664	821	0.177
Healthy-2	4753	30095	683	143044740	20407	1984	0.863
Healthy-3	6635	19969	819	132496200	20760	2644	0.747
Healthy-4	3906	32975	803	128801409	20141	2639	0.846
Autopsy	3421	39907	304	136523746	12608	716	0.749
PCA3-T-LG	4090	52925	1092	216464223	22271	3234	0.784
PCA3-N-LG	4741	32510	942	154131990	22005	2487	0.782
PCA4-T-HG	5378	25470	784	136982180	21217	2084	0.749
PCA4-N-HG	2578	51314	845	132289706	21068	2370	0.862
PCA5-T-LG	2068	57225	810	118342048	20266	2099	0.885
PCA5-N-LG	2766	46880	641	129671409	20032	1736	0.892
PCA6-T-HG	2171	111914	1187	242965428	21548	3363	0.913
PCA6-N-HG	4243	34487	1015	146330609	21847	2728	0.784
PCA7-T-HG	3455	50085	903	173046422	21051	2431	0.862
PCA8-T-HG	1629	58595	1071	95452882	20644	2778	0.854
PCA9-T-LG	3192	56417	1199	180084966	21950	3255	0.809
PCA9-N-LG	4149	38261	931	158748687	21131	2551	0.813
PCA10-T-LG	5048	45630	1513	230344581	23159	3708	0.732
PCA11-T-LG	1212	152495	2691	184824625	21396	9444	0.795
PCA11-N-LG	770	206509	1373	159012696	20217	3849	0.93
PCA12-T-LG	3380	55039	1013	186033046	22113	2293	0.863
PCA12-N-LG	9461	27767	838	262705532	23326	1987	0.774
PCA15-N-HG	1827	89449	693	163425073	19897	1583	0.952
PCA15-T-HG	4439	47899	714	212627313	21615	1700	0.909
PCA16-T-HG	1304	154925	950	202023363	19968	2144	0.961
PCA17-N-LG	5755	18180	780	104630771	21162	2226	0.724
PCA17-T-LG	6918	20545	926	142136299	21971	2830	0.687
PCA18-N-LG	6784	22985	421	155930748	19989	941	0.893
PCA18-T-LG	4661	33460	544	155960620	20597	1362	0.895
PCA19-N-HG	8054	14789	797	119112500	21222	2374	0.639
PCA19-T-HG	4363	25295	893	110362699	20771	2743	0.763
PCA20-N-LG	8615	12364	741	106520141	21022	2200	0.589
PCA20-T-LG	6912	16910	946	116887244	21678	2630	0.585
PCA21-N-LG	8805	26040	761	229288308	21446	1920	0.843
PCA21-T-LG	4153	55029	842	228538632	21064	2105	0.914
PCA22-N-HG	5996	41710	1041	250096837	21971	3320	0.839
PCA22-T-HG	5996	41710	1041	250096837	21971	3320	0.839
PCA24-N-LG_Collagenases+Dispase	6314	25059	1268	158227277	22249	4421	0.691
PCA24-N-LG_Rocky	8162	16864	774	137649282	21875	2466	0.686

### Sheet: Cases for Slide-seq
Table S2: slide-seq data quality
Sample	Label	Patient	Estimated.Number.of.Cells	Number.of.Reads	Median.Genes.per.Cell	Mean.Reads.per.Cell
S1	HP1		36978	19825304	245	536
S2	HP2		37971	24005869	274	632
S3	HP3		37209	11529072	130	310
S4	HP4		30995	11770204	145	380
S5	Benign01	Adj-normal (HG)	31710	16217450	212	511
S6	Benign02	Adj-normal (HG)	35111	15483734	206	441
S7	Benign03	Adj-normal (LG)	30684	12401438	152	404
S8	Benign04	Adj-normal (LG)	39373	14007311	154	356
S9	Tumor01	Tumor (HG)	31789	19735816	251	621
S10	Tumor02	Tumor (HG)	30779	23977339	368	779
S11	Tumor07	Tumor (LG)	33853	13932167	122	412
S12	Tumor08	Tumor (LG)	30732	15092856	168	491
